# Variational Infinite Heterogeneous Mixture Model for Semi-supervised Clustering of Heart Enhancers

**DOI:** 10.1101/442392

**Authors:** Tahmid F. Mehdi, Gurdeep Singh, Jennifer A. Mitchell, Alan M. Moses

## Abstract

**Motivation:** PMammalian genomes can contain thousands of enhancers but only a subset are actively driving gene expression in a given cellular context. Integrated genomic datasets can be harnessed to predict active enhancers. One challenge in integration of large genomic datasets is the increasing heterogeneity: continuous, binary and discrete features may all be relevant. Coupled with the typically small numbers of training examples, semi-supervised approaches for heterogeneous data are needed; however, current enhancer prediction methods are not designed to handle heterogeneous data in the semi-supervised paradigm.

**Results:** We implemented a Dirichlet Process Heterogeneous Mixture model that infers Gaussian, Bernoulli and Poisson distributions over features. We derived a novel variational inference algorithm to handle semi-supervised learning tasks where certain observations are forced to cluster together. We applied this model to enhancer candidates in mouse heart tissues based on heterogeneous features. We constrained a small number of known active enhancers to appear in the same cluster, and 47 additional regions clustered with them. Many of these are located near heart-specific genes. The model also predicted 1176 active promoters, suggesting that it can discover new enhancers and promoters.

**Availability:** We created the ‘dphmix’ Python package: https://pypi.org/project/dphmix/
