## Supplementary material for "Variational Infinite Heterogeneous Mixture Model for Semi-supervised Clustering of Heart Enhancers": class2_noVISTA_SigProcesses

### Sheet: Sheet1
# GREAT version 3.0.0 Species assembly: mm10 Association rule: Basal+extension: 5000 bp upstream 1000 bp downstream 1000000 bp max extension curated regulatory domains included
Term Name	Hyper Rank	Hyper Raw P-Value	Hyper FDR Q-Val	Hyper Fold Enrichment	Hyper Foreground Region Hits	Hyper Total Regions	Hyper Region Set Coverage	Hyper Foreground Gene Hits	Total Genes Annotated
regulation of metal ion transport	5	2.11722e-06	0.00426323	2.13302	40	181	0.0632911	23	171
regulation of calcium ion transport	7	1.54368e-05	0.0222025	2.30986	28	117	0.0443038	18	115
positive regulation of heart contraction	8	1.75611e-05	0.0221006	3.03856	17	54	0.0268987	8	20	*enriched in VISTA enhancers
actin filament organization	9	2.41865e-05	0.0270567	2.22147	29	126	0.0458861	20	103
trabecula formation	11	4.73143e-05	0.0433055	3.39121	13	37	0.0205696	7	23
cardiac muscle hypertrophy	12	4.75962e-05	0.0399332	3.2173	14	42	0.0221519	6	14	*enriched in VISTA enhancers
