## Supplementary material for "Variational Infinite Heterogeneous Mixture Model for Semi-supervised Clustering of Heart Enhancers": ckm_aec_noVISTA_SigProcesses

### Sheet: ckm_aec_noVista_SigProcesses
# GREAT version 3.0.0	Species assembly: mm10	Association rule: Basal+extension: 5000 bp upstream, 1000 bp downstream, 1000000 bp max extension, curated regulatory domains included
# Term Name	Hyper Rank	Hyper Raw P-Value	Hyper FDR Q-Val	Hyper Fold Enrichment	Hyper Foreground Region Hits	Hyper Total Regions	Hyper Region Set Coverage	Hyper Foreground Gene Hits	Total Genes Annotated
actin filament organization	2	1.90309e-07	0.000958014	2.52459	34	126	0.0521472	23	103
sulfur oxidation	5	1.38874e-05	0.0279637	6.54908	7	10	0.0107362	2	2
protein complex disassembly	8	3.62366e-05	0.0456037	3.27454	14	40	0.0214724	5	39
